# Localized SARS-CoV-2 Infection Triggers a Tissue-Wide Antiviral Response and Functional Impairment of Olfactory Sensory Neurons

**DOI:** 10.64898/2026.09.19.752823

**Authors:** Jiaying Liu, Muhammad Shoaib Akhtar, Hongwei Liu, Yaejin Kim, Brianna M. Ramirez, Anthony L. Weidner, Austin Chan, Maxwell Collins, Stefan Rothenburg, Lark L. Coffey, Qizhi Gong

**Affiliations:** Department of Cell Biology and Human Anatomy, School of Medicine, University of California Davis, United States; Department of Pathology, Microbiology and Immunology, Weill School of Veterinary Medicine, University of California Davis, United States; Department of Microbiology and Immunology, School of Medicine, University of California Davis, United States

**Keywords:** Coronavirus, COVID-19, Cytokine, Interferon-stimulated response, Macrophage, Olfactory epithelium, Olfactory dysfunction

## Abstract

Olfactory dysfunction is a hallmark of COVID-19, yet the mechanisms by which severe acute respiratory syndrome coronavirus 2 (SARS-CoV-2) infection causes widespread sensory impairment remain incompletely understood. We compared the olfactory epithelial tropism of multiple SARS-CoV-2 variants in a mouse model and observed that Alpha and Beta variants exhibited the greatest infectivity for the olfactory epithelium (OE), whereas Omicron rarely infected this tissue despite comparable pulmonary viral titers. We further defined the effects of SARS-CoV-2 on olfactory sensory neurons (OSNs) using immunohistochemistry, single-cell RNA sequencing, spatial gene expression characterization, and functional odor stimulation. The localized infection of sustentacular cells triggered a tissue-wide interferon-stimulated antiviral response that extended beyond infected regions for Alpha and Beta but was largely absent following Omicron infection. Mature OSNs transiently adopted an interferon-responsive state before exhibiting persistent downregulation of odorant signal transduction, mitochondrial, and activity-dependent gene pathways. Consistent with these transcriptional changes, odor stimulation failed to elicit normal activity-dependent gene expression during SARS-CoV-2 infection, indicating impaired neuronal function without widespread neuronal loss. Progressive accumulation of macrophages further indicated sustained inflammatory remodeling of the OE. Together, these findings demonstrate that SARS-CoV-2 infection initiates tissue-wide antiviral signaling in the OE that persistently disrupts OSN function, providing a mechanistic framework for COVID-19-associated anosmia.
