## Supplemental Table 1 for "Localized SARS-CoV-2 Infection Triggers a Tissue-Wide Antiviral Response and Functional Impairment of Olfactory Sensory Neurons"

### Sheet: GO_BP_1dpi
Supplemental Table 1. GO Biological Process enrichment among genes upregulated at 1 dpi (bulk RNA-seq, olfactory mucosa, SARS-CoV-2 Alpha vs PBS mock)
Method: limma-voom DE genes with adj.P.Val<0.05 and log2FC>1 at 24 h (1 dpi) (n=489 genes) submitted to Enrichr (GO_Biological_Process_2026 library); terms with adjusted P<0.05 shown. Regenerated 2026-09-19 from the original differential-expression table; the manuscript draft cites 356 terms from an earlier enrichR/GO-library run — the count here differs because the GO Biological Process annotati…
Rank	GO_ID	Description	P.value	Adj.P.value	OddsRatio	CombinedScore	GeneCount	Genes
1	GO:0051607	Defense Response to Virus	3.00075e-34	5.86047e-31	13.64	1052.91	49	Ifitm3;Rtp4;Ifit1;Tnf;Ifit3;Ifit2;Ifih1;Trim5;Dhx58;Trim25;Trim21;Zbp1;Gbp5;Gbp7;Rsad2;Acod1;Ifi27;Oas2;Irf1;Oas3;Tlr9;Irf7;Tlr7;Tlr3;Tlr2;Trim56;Nlrc5;Ddx60;Samhd1;Usp18;Pmaip1;Gbp2;Mlkl;Ifnb1;Stat1;Stat2;Mx2;Mx1;Eif2ak2;Isg15;Pml;Bst2;Isg20;Mov10;Cxcl10;Il6;Znfx1;Ptprc;Shfl
2	GO:0034341	Response to Type II Interferon	1.96359e-20	1.91745e-17	18.95	859.84	24	Ifitm3;Gbp6;Gbp5;Cd74;Ciita;Sp100;Gbp7;Stat1;Acod1;Psmb10;Psmb8;Cxcl16;Psmb9;Bst2;Ccl5;Irf8;Ccl2;Lgals9;Gbp2;Trim21;Shfl;Gbp4;Tlr2;Gbp3
3	GO:0048525	Negative Regulation of Viral Process	2.13765e-19	1.39161e-16	20.38	876.06	22	Ifitm3;Sp100;Rsad2;Ifnb1;Stat1;Mx1;Eif2ak2;Isg15;Zc3hav1;Ifit1;Tnf;Ifih1;Bst2;Isg20;Fam111a;Znfx1;Oas2;Oas3;Ccl5;Trim14;Trim21;Shfl
4	GO:0045069	Regulation of Viral Genome Replication	2.99704e-18	1.4633e-15	19.41	783.19	21	Ifitm3;Gbp7;Rsad2;Ifnb1;Mx1;Eif2ak2;Adar;Isg15;Zc3hav1;Ifit1;Tnf;Ifih1;Bst2;Isg20;Fam111a;Znfx1;Oas2;Oas3;Ccl5;Cd28;Shfl
5	GO:0045071	Negative Regulation of Viral Genome Replication	2.65612e-17	1.03748e-14	24.82	947.18	18	Ifitm3;Rsad2;Ifnb1;Mx1;Eif2ak2;Isg15;Zc3hav1;Ifit1;Tnf;Ifih1;Bst2;Isg20;Fam111a;Znfx1;Oas2;Ccl5;Oas3;Shfl
6	GO:0034097	Response to Cytokine	1.10093e-15	3.58352e-13	9.31	320.6	26	Ifitm3;Cd274;Ciita;Sp100;Adar;Ifit1;Ifit3;Psmb10;Cxcl16;Ifit2;Lgals9;Trim21;Cd74;Stat1;Mx2;Mx1;Eif2ak2;Isg15;Pml;Psmb8;Psmb9;Bst2;Sell;Xaf1;Shfl;Trim56
7	GO:0071346	Cellular Response to Type II Interferon	1.41711e-15	3.95375e-13	21.26	726.84	17	Gbp6;Gbp5;Ciita;Sp100;Gbp7;Stat1;Acod1;Hck;Irf1;Ccl5;Irf8;Ccl2;Lgals9;Gbp2;Gbp4;Tlr2;Gbp3
8	GO:0006954	Inflammatory Response	2.44865e-12	5.97776e-10	5.07	135.44	32	Il1rn;Cd40;Cxcl9;Ptafr;Tnf;Mmp25;Ccl5;Nampt;Ccrl2;Casp4;Ccl2;Lgals9;Ccr5;Trim21;Gsdmd;Zbp1;Ggt5;Vcam1;Gzma;Pla2g4c;Cybb;Gzmb;Tnfrsf1b;Cxcl10;Cxcl11;Il6;Ifi27;Trim14;Siglec1;Hpse;Tlr3;Tlr2
9	GO:0032728	Positive Regulation of Interferon-Beta Production	6.27647e-12	1.362e-09	19.71	508.36	13	Isg15;Zc3hav1;Ifih1;Oas2;Irf1;Oas3;Irf7;Tlr9;Irf5;Tlr7;Tlr3;Tlr2;Trim56
10	GO:0045088	Regulation of Innate Immune Response	1.33977e-10	2.61656e-08	8.97	203.99	17	Gbp5;Ifnb1;Acod1;Trafd1;Ifi35;Nmi;Parp9;Samhd1;Fgr;C3;Plscr2;Irf1;Ccl5;Dhx58;B2m;Trim21;Trim56
11	GO:0071345	Cellular Response to Cytokine Stimulus	1.94932e-10	3.46093e-08	4.32	96.58	31	Selplg;Ifit1;Il2rg;Ifit3;Ifit2;Socs1;Ccl5;Il21r;Ccl2;Lgals9;Gbp2;Gbp4;Il12rb2;Gbp3;Gbp6;Gbp5;Gbp7;Pnpt1;Ifnb1;Stat1;Il10ra;Acod1;Hck;Il6;Irf1;Il2rb;Psme1;Psme2;Irf8;Irf5;Tlr2
12	GO:0032481	Positive Regulation of Type I Interferon Production	2.13387e-10	3.47287e-08	10.61	236.35	15	Stat1;Isg15;Zc3hav1;Ifih1;Oas2;Irf1;Oas3;Dhx58;Irf7;Tlr9;Irf5;Tlr7;Tlr3;Tlr2;Trim56
13	GO:0140374	Antiviral Innate Immune Response	3.19879e-10	4.80557e-08	10.26	224.29	15	Zbp1;Mx1;Eif2ak2;Ifit1;Tnf;Usp18;Ifit3;Ifit2;Ifih1;Cxcl10;Oas2;Oas3;Dhx58;Trim25;Trim21
14	GO:0032648	Regulation of Interferon-Beta Production	4.23021e-10	5.90114e-08	12.97	279.93	13	Isg15;Zc3hav1;Ifih1;Oas2;Irf1;Oas3;Irf7;Tlr9;Irf5;Tlr7;Tlr3;Tlr2;Trim56
15	GO:0050729	Positive Regulation of Inflammatory Response	4.74387e-10	6.17652e-08	7	150.32	19	Zbp1;Gsdmd;Gbp5;Grn;Ifi35;Nmi;Traf1;Tnf;Il6;Ccl5;Casp4;Tlr9;Map3k8;Tlr7;Nupr1;Gbp2;Tlr3;Tlr2;Gbp3
16	GO:0002833	Positive Regulation of Response to Biotic Stimulus	9.58643e-10	1.17014e-07	14	290.69	12	Gbp5;Grn;Ifnb1;Plscr2;Ccl5;Cd180;Ly86;Acod1;Ifi35;Nmi;Scimp;Trim56
17	GO:0001819	Positive Regulation of Cytokine Production	1.24917e-09	1.43508e-07	3.97	81.41	31	Cd86;Itk;Cd274;Tnf;Psmb10;C3;Ifih1;Dhx58;Lgals9;Il12rb2;Gsdmd;Gbp5;Cd74;Fcer1g;Eif2ak2;Isg15;Scimp;Psmb8;Psmb9;Fgr;Il6;Ptprc;Irf1;Cd28;Tlr9;Irf7;Tlr7;Irf5;Hpse;Tlr3;Tlr2
18	GO:0032103	Positive Regulation of Response to External Stimulus	2.26644e-09	2.45909e-07	5.6	111.54	21	Zbp1;Gsdmd;Gbp5;Grn;Ifnb1;Cd180;Ly86;Acod1;Ifi35;Nmi;Tnf;Scimp;Plscr2;Ccl5;Casp4;Tlr9;Map3k8;Tlr7;Tlr3;Tlr2;Trim56
19	GO:0050778	Positive Regulation of Immune Response	5.41548e-09	5.56654e-07	7.38	140.51	16	Sash3;Gbp5;Cd74;Rsad2;Ifnb1;Ifi35;Nmi;C2;C4b;C3;Ptprc;Plscr2;Ccl5;Lgals9;B2m;Trim56
20	GO:0045824	Negative Regulation of Innate Immune Response	6.74014e-09	6.58175e-07	11.39	214.3	12	Grn;Oas3;Stat2;Dhx58;Nlrc5;Acod1;Trafd1;Isg15;Nmi;Samhd1;Trim21;Usp18
21	GO:0097696	Cell Surface Receptor Signaling Pathway via STAT	7.81594e-09	7.26883e-07	8.68	162.1	14	Cd40;Ifnb1;Stat1;Il10ra;Stat2;Nmi;Il2rg;Tnf;Il6;Ccl5;Il2ra;Il2rb;Il21r;Ccl2
22	GO:0031349	Positive Regulation of Defense Response	1.36552e-08	1.21221e-06	5.93	107.33	18	Zbp1;Gsdmd;Gbp5;Grn;Ifnb1;Acod1;Ifi35;Nmi;Tnf;Plscr2;Ccl5;Casp4;Tlr9;Map3k8;Tlr7;Tlr3;Tlr2;Trim56
23	GO:0007259	Cell Surface Receptor Signaling Pathway via JAK-STAT	2.157e-08	1.83157e-06	8.85	156.29	13	Cd40;Ifnb1;Stat1;Il10ra;Stat2;Nmi;Il2rg;Tnf;Il6;Il2ra;Il2rb;Il21r;Ccl2
24	GO:0032727	Positive Regulation of Interferon-Alpha Production	4.28211e-08	3.48457e-06	21.62	366.76	8	Ifih1;Stat1;Irf7;Tlr9;Irf5;Tlr7;Zc3hav1;Tlr3
25	GO:0071219	Cellular Response to Molecule of Bacterial Origin	4.86376e-08	3.70628e-06	6.19	104.27	16	Cd86;Cd274;Cxcl9;Cd180;Acod1;Tnfrsf1b;Tnf;Cxcl10;Il6;Ccl2;Irf5;Ccr5;Gbp2;B2m;Tlr2;Gbp3
26	GO:0035456	Response to Interferon-Beta	4.93412e-08	3.70628e-06	15.89	267.29	9	Ifitm3;Bst2;Pnpt1;Ifnb1;Stat1;Irf1;Acod1;Xaf1;Shfl
27	GO:0140888	Interferon-mediated Signaling Pathway	1.34644e-07	9.73928e-06	9.53	150.77	11	Ifitm3;Hck;Ciita;Sp100;Ifi27;Oas2;Ifnb1;Stat1;Irf1;Oas3;Stat2
28	GO:0019221	Cytokine-mediated Signaling Pathway	1.81724e-07	1.26752e-05	3.78	58.63	24	Cxcl9;Fcer1g;Ifnb1;Stat1;Il10ra;Mx1;Traf1;Tnfrsf1b;Il2rg;Tnf;Hck;Cxcl10;Cxcl11;Il6;Socs1;Oas2;Oas3;Ccl5;Il2ra;Il2rb;Il21r;Ccl2;Irf5;Il12rb2
29	GO:0032647	Regulation of Interferon-Alpha Production	2.43746e-07	1.6415e-05	16.21	246.81	8	Ifih1;Stat1;Irf7;Tlr9;Irf5;Tlr7;Zc3hav1;Tlr3
30	GO:0071222	Cellular Response to Lipopolysaccharide	4.15327e-07	2.70378e-05	5.58	82.01	15	Cd86;Cd274;Cxcl9;Cd180;Acod1;Tnfrsf1b;Tnf;Cxcl10;Hck;Il6;Ccl2;Ccr5;Gbp2;B2m;Gbp3
31	GO:0140894	Endolysosomal Toll-Like Receptor Signaling Pathway	4.32275e-07	2.72333e-05	20.23	296.38	7	Irf1;Tlr9;Irf5;Tlr7;Pik3ap1;Scimp;Tlr3
32	GO:0050727	Regulation of Inflammatory Response	5.42191e-07	3.30906e-05	3.65	52.73	23	Gsdmd;Zbp1;Il1rn;Grn;Il10ra;Acod1;Ifi35;Nmi;Tnfrsf1b;Tnf;Usp18;Hck;Il6;Ccl5;Casp4;Tlr9;Tlr7;Map3k8;Cd69;Pik3ap1;Dnase1l3;Tlr3;Tlr2
33	GO:0032722	Positive Regulation of Chemokine Production	1.07353e-06	6.35335e-05	8.65	118.83	10	Cd74;Il6;Oas3;Tlr9;Eif2ak2;Tlr7;Lgals9;Tnf;Tlr3;Tlr2
34	GO:0050870	Positive Regulation of T Cell Activation	1.15867e-06	6.65555e-05	5.5	75.17	14	Cd86;Cd274;Vcam1;Rhoh;Il2rg;Il6;Ptprc;Lck;Ccl5;Cd28;Ccl2;Lgals9;B2m;Il12rb2
35	GO:1903557	Positive Regulation of Tumor Necrosis Factor Superfamily Cytokine Production	1.2276e-06	6.85003e-05	5.96	81.12	13	Cd86;Psmb10;Psmb8;Psmb9;Ifih1;Il6;Ptprc;Oas2;Oas3;Tlr9;Lgals9;Tlr3;Tlr2
36	GO:0032642	Regulation of Chemokine Production	1.4299e-06	7.75723e-05	9.87	132.81	9	Cd74;Il6;Tlr9;Eif2ak2;Tlr7;Lgals9;Tnf;Tlr3;Tlr2
37	GO:0043122	Regulation of Canonical NF-kappaB Signal Transduction	1.57783e-06	8.32838e-05	3.41	45.62	23	Cd74;Cd40;Gbp7;Tnfsf15;Stat1;Shisa5;Nlrc5;Eif2ak2;Rhoh;Zc3hav1;Traf1;Tnf;Bst2;Parp10;Trim5;Nampt;Tnfsf10;Tlr9;Trim25;Tlr7;Lgals9;Tlr3;Tlr2
38	GO:0070212	Protein poly-ADP-ribosylation	1.94924e-06	9.97772e-05	40.3	529.89	5	Parp10;Parp3;Zc3hav1;Parp14;Parp9
39	GO:0032479	Regulation of Type I Interferon Production	1.99248e-06	9.97772e-05	6.99	91.79	11	Gbp7;Irf1;Dhx58;Irf7;Acod1;Irf8;Irf5;Siglec1;Xaf1;Trim21;Trim56
40	GO:1902533	Positive Regulation of Intracellular Signal Transduction	2.10664e-06	0.000102857	2.44	31.95	39	Cd86;Cd40;Zc3hav1;Ifi35;Il2rg;Ddx60;Tnf;Ttn;Trim5;Ccl5;Nampt;Dhx58;Tnfsf10;Trim25;Pmaip1;Lgals9;Trim21;Cd74;Rsad2;Tnfsf15;Shisa5;Eif2ak2;Traf1;Nmi;Bst2;Fgr;Il6;Ptprc;Lck;Il2rb;Tlr9;Tlr7;Hap1;Hpse;Nupr1;Pik3ap1;Tlr3;Trim56;Tlr2
41	GO:0050671	Positive Regulation of Lymphocyte Proliferation	2.96229e-06	0.000141106	6.68	85.01	11	Cd86;Sash3;Cd274;Cd74;Il6;Vcam1;Ptprc;Ccl5;Tlr9;Cd28;Il12rb2
42	GO:0060338	Regulation of Type I Interferon-Mediated Signaling Pathway	3.09363e-06	0.000143854	10.8	137.01	8	Zbp1;Stat2;Oas3;Nlrc5;Isg15;Samhd1;Usp18;Trim56
43	GO:0071357	Cellular Response to Type I Interferon	3.81861e-06	0.000173436	6.48	80.89	11	Ifitm3;Sp100;Ifi27;Oas2;Ifnb1;Stat1;Oas3;Stat2;Psme1;Psme2;Ifit1
44	GO:0060339	Negative Regulation of Type I Interferon-Mediated Signaling Pathway	4.28779e-06	0.00019032	18.63	230.28	6	Stat2;Oas3;Nlrc5;Isg15;Samhd1;Usp18
45	GO:0032760	Positive Regulation of Tumor Necrosis Factor Production	4.81961e-06	0.00020536	5.68	69.57	12	Ifih1;Il6;Ptprc;Oas2;Oas3;Tlr9;Lgals9;Tlr3;Psmb10;Psmb8;Tlr2;Psmb9
46	GO:0001961	Positive Regulation of Cytokine-Mediated Signaling Pathway	4.94209e-06	0.00020536	8.3	101.35	9	Zbp1;Cd74;Cd40;Csf1;Casp4;Nlrc5;Parp9;Parp14;Trim56
47	GO:0045089	Positive Regulation of Innate Immune Response	4.94209e-06	0.00020536	8.3	101.35	9	Zbp1;Gbp5;Plscr2;Ifnb1;Ccl5;Nlrc5;Ifi35;Nmi;Trim56
48	GO:0060333	Type II Interferon-Mediated Signaling Pathway	5.88234e-06	0.000239338	28.78	346.66	5	Hck;Ciita;Sp100;Stat1;Irf1
49	GO:0042742	Defense Response to Bacterium	6.01179e-06	0.000239613	3.59	43.21	19	Gbp6;Gsdmd;Gbp7;Isg15;Mpeg1;Fgr;Il6;Rnf213;Znfx1;Oas2;Oas3;Casp4;Tlr9;Gbp2;B2m;Tlr3;Gbp4;Tlr2;Gbp3
50	GO:0043123	Positive Regulation of Canonical NF-kappaB Signal Transduction	7.43162e-06	0.000290279	3.69	43.58	18	Cd74;Cd40;Tnfsf15;Shisa5;Eif2ak2;Zc3hav1;Traf1;Tnf;Bst2;Trim5;Nampt;Tnfsf10;Tlr9;Trim25;Tlr7;Lgals9;Tlr3;Tlr2
51	GO:0070269	Pyroptotic Inflammatory Response	7.90859e-06	0.000302852	11.79	138.53	7	Gsdmd;Zbp1;Ifi27;Gzma;Casp4;Gzmb;Trim21
52	GO:0001817	Regulation of Cytokine Production	8.17307e-06	0.000306962	4.04	47.33	16	Itk;Gbp7;Eif2ak2;Isg15;Tnfrsf1b;Tnf;Ifih1;Fgr;Il6;Ptprc;Cd28;Irf7;Irf8;Lgals9;Trim21;Trim56
53	GO:0060337	Type I Interferon-Mediated Signaling Pathway	9.85824e-06	0.000363267	9	103.72	8	Ifitm3;Sp100;Ifi27;Ifnb1;Stat1;Oas2;Stat2;Oas3
54	GO:0032496	Response to Lipopolysaccharide	1.01369e-05	0.00036662	4.2	48.27	15	Cd86;Cd274;Cxcl9;Cd180;Acod1;Tnfrsf1b;Tnf;Cxcl10;Il6;Ccl2;Lgals9;Ccr5;Gbp2;B2m;Gbp3
55	GO:0042110	T Cell Activation	1.10582e-05	0.000392667	4.77	54.47	13	Cd86;Itk;Cd74;Ifnb1;Sh2d2a;Rhoh;Mov10;Hsh2d;Ptprc;Jaml;Lck;Cd28;Slamf7
56	GO:0032741	Positive Regulation of Interleukin-18 Production	1.16529e-05	0.0004021	53.63	609.24	4	Gsdmd;Gbp5;Tlr9;Tlr2
57	GO:0034340	Response to Type I Interferon	1.17356e-05	0.0004021	8.75	99.38	8	Sp100;Mx1;Psme1;Psme2;Isg15;Ifit1;Shfl;Trim56
58	GO:1901224	Positive Regulation of Non-Canonical NF-kappaB Signal Transduction	1.39053e-05	0.000468224	8.52	95.32	8	Cd86;Eif2ak2;Ifi35;Lgals9;Nmi;Tnf;Trim21;Trim56
59	GO:0061756	Leukocyte Adhesion to Vascular Endothelial Cell	1.91707e-05	0.000633355	13.45	146.13	6	Selplg;Vcam1;Lrg1;Sell;Tnf;Icam1
60	GO:0001960	Negative Regulation of Cytokine-Mediated Signaling Pathway	1.97822e-05	0.000633355	5.97	64.65	10	Il1rn;Il6;Ptprc;Oas3;Stat2;Nlrc5;Isg15;Samhd1;Parp14;Usp18
61	GO:0032755	Positive Regulation of Interleukin-6 Production	1.97822e-05	0.000633355	5.97	64.65	10	Ifih1;Cd74;Il6;Tlr9;Tlr7;Lgals9;Tnf;Scimp;Tlr3;Tlr2
62	GO:0042832	Defense Response to Protozoan	2.09872e-05	0.000661098	20.15	217	5	Gbp6;Batf2;Gbp7;Gbp2;Gbp4
63	GO:2000425	Regulation of Apoptotic Cell Clearance	2.28549e-05	0.000697432	40.22	429.81	4	C3;C4b;Ccl2;C2
64	GO:2000427	Positive Regulation of Apoptotic Cell Clearance	2.28549e-05	0.000697432	40.22	429.81	4	C3;C4b;Ccl2;C2
65	GO:0050830	Defense Response to Gram-positive Bacterium	3.32892e-05	0.00100021	5.02	51.78	11	Gbp6;Gsdmd;Fgr;Il6;Gbp7;Casp4;Gbp2;B2m;Mpeg1;Gbp4;Tlr2
66	GO:0042102	Positive Regulation of T Cell Proliferation	3.5228e-05	0.00104243	6.29	64.48	9	Cd86;Cd274;Il6;Vcam1;Ptprc;Ccl5;Il2ra;Cd28;Il12rb2
67	GO:0140639	Positive Regulation of Pyroptotic Inflammatory Response	4.03433e-05	0.00117598	32.17	325.55	4	Gbp5;Traf1;Gbp2;Gbp3
68	GO:0050776	Regulation of Immune Response	5.24898e-05	0.00150754	4.75	46.85	11	C4b;C3;Fgr;Rsad2;Irf1;Dhx58;Irf7;Samhd1;B2m;Cd22;C2
69	GO:0032729	Positive Regulation of Type II Interferon Production	5.62847e-05	0.0015931	5.88	57.55	9	Tlr9;Tlr7;Isg15;Lgals9;Tlr3;Psmb10;Psmb8;Il12rb2;Psmb9
70	GO:0002221	Pattern Recognition Receptor Signaling Pathway	6.29529e-05	0.00175639	5.79	55.99	9	Ifih1;Dhx58;Irf7;Tlr9;Trim25;Tlr7;Ctss;Tlr3;Tlr2
71	GO:0002702	Positive Regulation of Production of Molecular Mediator of Immune Response	6.43179e-05	0.00176411	8.08	78	7	Cd86;Sash3;Il6;Ptprc;Tlr9;Irf5;Scimp
72	GO:0032661	Regulation of Interleukin-18 Production	6.59396e-05	0.00176411	26.81	258.1	4	Gsdmd;Gbp5;Tlr9;Tlr2
73	GO:0070106	Interleukin-27-mediated Signaling Pathway	6.59396e-05	0.00176411	26.81	258.1	4	Oas2;Stat1;Oas3;Mx1
74	GO:0002637	Regulation of Immunoglobulin Production	7.4676e-05	0.00195156	10.09	95.84	6	Cd86;Sash3;Il6;Ptprc;Tlr9;Cd22
75	GO:0002474	Antigen Processing and Presentation of Peptide Antigen via MHC Class I	7.49445e-05	0.00195156	14.39	136.66	5	Tap2;Tap1;B2m;Mpeg1;Tapbp
76	GO:0035455	Response to Interferon-Alpha	9.79265e-05	0.00248377	13.43	123.95	5	Ifitm3;Bst2;Mx2;Eif2ak2;Adar
77	GO:0046597	Host-mediated Suppression of Symbiont Invasion	9.79265e-05	0.00248377	13.43	123.95	5	Ifitm3;Cd74;Ciita;Trim5;Ly6e
78	GO:1901222	Regulation of Non-Canonical NF-kappaB Signal Transduction	0.000107131	0.0026824	5.36	49.01	9	Cd86;Eif2ak2;Ifi35;Lgals9;Traf1;Nmi;Tnf;Trim21;Trim56
79	GO:0050864	Regulation of B Cell Activation	0.000109344	0.00270315	9.31	84.91	6	Il6;Themis2;Bank1;Tlr9;Cd22;Il12rb2
80	GO:1902214	Regulation of Interleukin-4-Mediated Signaling Pathway	0.000140038	0.00341869	60.21	534.31	3	Cd40;Ptprc;Parp14
81	GO:0050764	Regulation of Phagocytosis	0.000143537	0.00346083	5.88	52.06	8	Fgr;C3;Hck;Ptprc;Il2rb;Dock2;Il2rg;Tlr2
82	GO:0070663	Regulation of Leukocyte Proliferation	0.000149487	0.00356035	20.11	177.1	4	Bst2;Il2ra;Il2rb;Il2rg
83	GO:0032735	Positive Regulation of Interleukin-12 Production	0.000155703	0.00366372	8.64	75.78	6	Tlr9;Irf5;Lgals9;Scimp;Tlr3;Tlr2
84	GO:0016064	Immunoglobulin Mediated Immune Response	0.000159746	0.00367041	11.85	103.56	5	Cd74;Fcer1g;Il2rb;Il21r;Il2rg
85	GO:0070665	Positive Regulation of Leukocyte Proliferation	0.000159746	0.00367041	11.85	103.56	5	Bst2;Csf1;Il2ra;Il2rb;Il2rg
86	GO:0032757	Positive Regulation of Interleukin-8 Production	0.000179262	0.00407092	5.68	48.97	8	Cd74;Il6;Tlr9;Tlr7;Lgals9;Tnf;Tlr3;Tlr2
87	GO:0032733	Positive Regulation of Interleukin-10 Production	0.000184073	0.00413212	8.35	71.77	6	Cd274;Il6;Cd28;Tlr9;Isg15;Lgals9
88	GO:0019724	B Cell Mediated Immunity	0.000200043	0.00443959	11.19	95.28	5	Cd74;Fcer1g;Il2rb;Il21r;Il2rg
89	GO:0071360	Cellular Response to Exogenous dsRNA	0.000211763	0.0046469	17.87	151.19	4	Ifih1;Ifnb1;Oas3;Ifit1
90	GO:0042113	B Cell Activation	0.000215451	0.00467529	4.36	36.8	10	Cd86;C3;Cd40;Vcam1;Ptprc;Bank1;Ifnb1;Cd180;Pax5;Cd22
91	GO:0050766	Positive Regulation of Phagocytosis	0.00022199	0.00476425	5.48	46.13	8	C4b;C3;Ptprc;Il2rb;Ccl2;Dock2;Il2rg;C2
92	GO:0032677	Regulation of Interleukin-8 Production	0.000230185	0.00488642	4.79	40.16	9	Cd74;Il6;Ptprc;Tlr9;Tlr7;Lgals9;Tnf;Tlr3;Tlr2
93	GO:0046426	Negative Regulation of Receptor Signaling Pathway via JAK-STAT	0.000247641	0.00520047	10.6	88	5	Gbp7;Ptprc;Socs1;Il2rg;Parp14
94	GO:0032680	Regulation of Tumor Necrosis Factor Production	0.000254079	0.0052789	3.64	30.11	12	Ifih1;Il6;Ptprc;Oas2;Oas3;Tlr9;Lgals9;Tlr3;Psmb10;Psmb8;Tlr2;Psmb9
95	GO:0042129	Regulation of T Cell Proliferation	0.00027469	0.00548007	4.67	38.3	9	Cd86;Cd274;Il6;Vcam1;Ptprc;Ccl5;Cd28;Tnfrsf1b;Il12rb2
96	GO:0032020	ISG15-protein Conjugation	0.000274986	0.00548007	40.14	329.1	3	Uba7;Isg15;Ube2l6
97	GO:0090594	Inflammatory Response to Wounding	0.000274986	0.00548007	40.14	329.1	3	Il6;Tnf;Tlr3
98	GO:0034134	Toll-like Receptor 2 Signaling Pathway	0.000274986	0.00548007	40.14	329.1	3	Lgals9;Pik3ap1;Tlr2
99	GO:0002830	Positive Regulation of Type 2 Immune Response	0.000290758	0.00569007	16.08	130.97	4	Cd86;Cd74;Il6;Rsad2
100	GO:0002224	Toll-like Receptor Signaling Pathway	0.000294264	0.00569007	7.56	61.48	6	Tlr9;Tlr7;Scimp;Ctss;Tlr3;Tlr2
101	GO:0032649	Regulation of Type II Interferon Production	0.000294264	0.00569007	4.18	33.97	10	Cd274;Tlr9;Isg15;Tlr7;Lgals9;Tlr3;Psmb10;Psmb8;Il12rb2;Psmb9
102	GO:0035458	Cellular Response to Interferon-Beta	0.000303375	0.00580875	10.07	81.55	5	Pnpt1;Ifnb1;Stat1;Irf1;Acod1
103	GO:0031347	Regulation of Defense Response	0.000341919	0.00648318	4.09	32.67	10	Zbp1;Fgr;Hck;Grn;Irf1;Dhx58;Casp4;Samhd1;Pik3ap1;Usp18
104	GO:2001235	Positive Regulation of Apoptotic Signaling Pathway	0.00036627	0.00687812	5.05	39.99	8	Lck;Ifnb1;Tnfsf15;Tnfsf10;Pmaip1;Nupr1;Tnf;Pml
105	GO:0071359	Cellular Response to dsRNA	0.000388857	0.00709756	14.62	114.8	4	Ifih1;Ifnb1;Oas3;Ifit1
106	GO:0032897	Negative Regulation of Viral Transcription	0.000388857	0.00709756	14.62	114.8	4	Ifitm3;Sp100;Trim14;Trim21
107	GO:1902107	Positive Regulation of Leukocyte Differentiation	0.000388857	0.00709756	14.62	114.8	4	Il2ra;Il2rb;Lgals9;Il2rg
108	GO:0032743	Positive Regulation of Interleukin-2 Production	0.0003926	0.00709951	7.12	55.81	6	Cd86;Ptprc;Cd28;Psmb10;Psmb8;Psmb9
109	GO:0150077	Regulation of Neuroinflammatory Response	0.000442778	0.00793344	9.15	70.67	5	Il6;Ccl5;Nupr1;Tnfrsf1b;Tnf
110	GO:0071356	Cellular Response to Tumor Necrosis Factor	0.000452849	0.00802405	4.34	33.39	9	Stat1;Ccl5;Acod1;Ccl2;Traf1;Tnfrsf1b;Gbp2;Tnf;Gbp3
111	GO:0002699	Positive Regulation of Immune Effector Process	0.000459831	0.00802405	5.65	43.44	7	Cd86;C4b;C3;Dhx58;Lgals9;Ddx60;C2
112	GO:0045343	Regulation of MHC Class I Biosynthetic Process	0.000472487	0.00802405	30.1	230.52	3	Ciita;Ifnb1;Nlrc5
113	GO:0019885	Antigen Processing and Presentation of Endogenous Peptide Antigen via MHC Class I	0.000472487	0.00802405	30.1	230.52	3	Tap2;Tap1;B2m
114	GO:2000501	Regulation of Natural Killer Cell Chemotaxis	0.000472487	0.00802405	30.1	230.52	3	Klrk1;Ccl5;Ccl2
115	GO:1903708	Positive Regulation of Hemopoiesis	0.000472487	0.00802405	30.1	230.52	3	Il2ra;Il2rb;Il2rg
116	GO:0032675	Regulation of Interleukin-6 Production	0.000525047	0.00881852	3.86	29.14	10	Ifih1;Cd74;Il6;Tlr9;Tlr7;Lgals9;Tnf;Scimp;Tlr3;Tlr2
117	GO:0045581	Negative Regulation of T Cell Differentiation	0.000528298	0.00881852	8.75	66.05	5	Ifnb1;Irf1;Psmb10;Psmb8;Psmb9
118	GO:0045070	Positive Regulation of Viral Genome Replication	0.000625654	0.0103551	8.39	61.88	5	Gbp7;Ccl5;Cd28;Adar;Ifit1
119	GO:0002275	Myeloid Cell Activation Involved in Immune Response	0.000652192	0.0107036	12.37	90.74	4	Ifi35;Nmi;Dock2;Dnase1l3
120	GO:0071396	Cellular Response to Lipid	0.00067757	0.0110275	2.79	20.34	15	Cd86;Cd274;Cxcl9;Cd180;Acod1;Tnfrsf1b;Tnf;Ar;Cxcl10;Il6;Ccl2;Ccr5;Gbp2;B2m;Gbp3
121	GO:0032101	Regulation of Response to External Stimulus	0.000706547	0.011404	3.43	24.89	11	Zbp1;Fgr;Hck;Grn;Trim5;Irf1;Dhx58;Casp4;Samhd1;Pik3ap1;Usp18
122	GO:0038094	Fc-gamma Receptor Signaling Pathway	0.000735851	0.0115972	8.05	58.09	5	Fgr;Hck;Fcer1g;Lck;Myo1g
123	GO:0071352	Cellular Response to Interleukin-2	0.000742267	0.0115972	24.08	173.53	3	Il2ra;Il2rb;Il2rg
124	GO:0038110	Interleukin-2-mediated Signaling Pathway	0.000742267	0.0115972	24.08	173.53	3	Il2ra;Il2rb;Il2rg
125	GO:0031666	Positive Regulation of Lipopolysaccharide-Mediated Signaling Pathway	0.000742267	0.0115972	24.08	173.53	3	Cd180;Ly86;Scimp
126	GO:0098586	Cellular Response to Virus	0.000770306	0.0119397	5.14	36.83	7	Ifih1;Cxcl10;Il6;Ifnb1;Ccl5;Irf5;Lgals9
127	GO:0050901	Leukocyte Tethering or Rolling	0.000822433	0.0125485	11.49	81.59	4	Selplg;Vcam1;Sell;Tnf
128	GO:0150078	Positive Regulation of Neuroinflammatory Response	0.000822433	0.0125485	11.49	81.59	4	Il6;Ccl5;Nupr1;Tnf
129	GO:0140895	Cell Surface Toll-Like Receptor Signaling Pathway	0.000859918	0.0129186	7.74	54.65	5	Lgals9;Nmi;Pik3ap1;Scimp;Tlr2
130	GO:0002753	Cytoplasmic Pattern Recognition Receptor Signaling Pathway	0.000859918	0.0129186	7.74	54.65	5	Ifih1;Oas3;Dhx58;Irf7;Trim25
131	GO:0008284	Positive Regulation of Cell Population Proliferation	0.000953681	0.0142179	2.13	14.8	24	Cd86;Cd74;Grn;Csf1;Stat1;Il10ra;Htr1a;Tcirg1;Il2rg;Tnf;Btc;Bst2;Ar;Cxcl10;Hck;Il6;Ptprc;Ccl5;Il2ra;Nampt;Il2rb;Tbx20;Hpse;Il12rb2
132	GO:0046782	Regulation of Viral Transcription	0.00102176	0.0148918	10.72	73.82	4	Ifitm3;Sp100;Trim14;Trim21
133	GO:0051961	Negative Regulation of Nervous System Development	0.00102176	0.0148918	10.72	73.82	4	Il6;Tnf;B2m;Tlr2
134	GO:0045590	Negative Regulation of Regulatory T Cell Differentiation	0.00102176	0.0148918	10.72	73.82	4	Irf1;Psmb10;Psmb8;Psmb9
135	GO:2001236	Regulation of Extrinsic Apoptotic Signaling Pathway	0.00112196	0.016231	4.79	32.52	7	Ar;Sp100;Tnfsf15;Tnfsf10;Traf1;Tnf;Pml
136	GO:0043330	Response to Exogenous dsRNA	0.00115392	0.0165706	7.19	48.63	5	Ifih1;Ifnb1;Oas3;Ifit1;Tlr3
137	GO:0046632	Alpha-beta T Cell Differentiation	0.00125272	0.0176012	10.05	67.15	4	Itk;Rsad2;Psmb10;Psmb9
138	GO:0042100	B Cell Proliferation	0.00125272	0.0176012	10.05	67.15	4	Cd40;Ptprc;Ifnb1;Cd180
139	GO:0050857	Positive Regulation of Antigen Receptor-Mediated Signaling Pathway	0.00125272	0.0176012	10.05	67.15	4	Cd86;Ptprc;Lck;Cd28
140	GO:0032655	Regulation of Interleukin-12 Production	0.00132315	0.018327	5.5	36.43	6	Tlr9;Irf5;Lgals9;Scimp;Tlr3;Tlr2
141	GO:0002684	Positive Regulation of Immune System Process	0.00132315	0.018327	5.5	36.43	6	C4b;C3;Rsad2;Lgals9;B2m;C2
142	GO:0030888	Regulation of B Cell Proliferation	0.00146912	0.0199249	5.37	35.05	6	Sash3;Cd74;Ptprc;Tlr9;Cd22;Il12rb2
143	GO:0032653	Regulation of Interleukin-10 Production	0.00146912	0.0199249	5.37	35.05	6	Cd274;Il6;Tlr9;Cd28;Isg15;Lgals9
144	GO:0030101	Natural Killer Cell Activation	0.00146912	0.0199249	5.37	35.05	6	Klrk1;Ptprc;Ifnb1;Il21r;Slamf7;Il2rg
145	GO:1902105	Regulation of Leukocyte Differentiation	0.0015335	0.0205132	17.2	111.45	3	Il2ra;Il2rb;Il2rg
146	GO:0034162	Toll-like Receptor 9 Signaling Pathway	0.0015335	0.0205132	17.2	111.45	3	Tlr9;Irf5;Pik3ap1
147	GO:0071677	Positive Regulation of Mononuclear Cell Migration	0.00172602	0.0229315	6.49	41.3	5	Cxcl10;Csf1;Ccl5;Lgals9;Tnf
148	GO:0032753	Positive Regulation of Interleukin-4 Production	0.00181965	0.024012	8.93	56.35	4	Cd86;Fcer1g;Cd28;Lgals9
149	GO:0030522	Intracellular Receptor Signaling Pathway	0.00195619	0.0254559	6.29	39.22	5	Ifih1;Ar;Dhx58;Irf7;Trim25
150	GO:0002639	Positive Regulation of Immunoglobulin Production	0.00195619	0.0254559	6.29	39.22	5	Cd86;Sash3;Il6;Ptprc;Tlr9
151	GO:0050731	Positive Regulation of Peptidyl-Tyrosine Phosphorylation	0.00198121	0.0254559	5.04	31.35	6	Il6;Bank1;Il10ra;Parp9;Il2rg;Parp14
152	GO:0043687	Post-translational Protein Modification	0.00198121	0.0254559	5.04	31.35	6	Parp10;Parp3;Zc3hav1;Parp9;Parp14;Parp12
153	GO:2000551	Regulation of T-helper 2 Cell Cytokine Production	0.00207046	0.0259206	15.05	93	3	Il6;Rsad2;Ifnb1
154	GO:0031960	Response to Corticosteroid	0.00207046	0.0259206	15.05	93	3	Il1rn;Il6;Tnf
155	GO:0051132	NK T Cell Activation	0.00207046	0.0259206	15.05	93	3	Lck;Lgals9;Clec2d
156	GO:0070234	Positive Regulation of T Cell Apoptotic Process	0.00207046	0.0259206	15.05	93	3	Cd274;Ccl5;Lgals9
157	GO:0072678	T Cell Migration	0.00216062	0.026877	8.46	51.93	4	Cxcl10;Cxcl11;Cxcl16;Myo1g
158	GO:0050777	Negative Regulation of Immune Response	0.0021941	0.0269514	4.21	25.8	7	Fgr;Hck;Dhx58;Acod1;Trafd1;Nmi;Trim21
159	GO:0045589	Regulation of Regulatory T Cell Differentiation	0.002208	0.0269514	6.1	37.29	5	Socs1;Irf1;Psmb10;Psmb8;Psmb9
160	GO:0031047	Regulatory ncRNA-mediated Gene Silencing	0.002208	0.0269514	6.1	37.29	5	Helz2;Mov10;Piwil4;Znfx1;Adar
161	GO:0002831	Regulation of Response to Biotic Stimulus	0.00248261	0.0299292	5.92	35.5	5	Fgr;Trim5;Irf1;Dhx58;Samhd1
162	GO:0007159	Leukocyte Cell-Cell Adhesion	0.00248261	0.0299292	5.92	35.5	5	Vcam1;Lrg1;Sell;Ccl5;Icam1
163	GO:0046631	Alpha-beta T Cell Activation	0.00254322	0.0304718	8.04	48.02	4	Rsad2;Lck;Lgals9;Clec2d
164	GO:0002690	Positive Regulation of Leukocyte Chemotaxis	0.00261792	0.0311422	4.74	28.18	6	Cxcl10;Il6;Csf1;Ccl5;Ccl2;Lgals9
165	GO:0160257	Complement Activation, GZMK Pathway	0.00271079	0.0311422	13.38	79.06	3	C3;C4b;C2
166	GO:0034138	Toll-like Receptor 3 Signaling Pathway	0.00271079	0.0311422	13.38	79.06	3	Irf1;Scimp;Tlr3
167	GO:1901847	Nicotinate Metabolic Process	0.00271079	0.0311422	13.38	79.06	3	Parp10;Nampt;Parp9
168	GO:1900246	Positive Regulation of RIG-I Signaling Pathway	0.00271079	0.0311422	13.38	79.06	3	Dhx58;Zc3hav1;Ddx60
169	GO:1903313	Positive Regulation of mRNA Metabolic Process	0.00271079	0.0311422	13.38	79.06	3	Mov10;Pnpt1;Zc3hav1
170	GO:0070213	Protein auto-ADP-ribosylation	0.00271079	0.0311422	13.38	79.06	3	Parp10;Parp3;Parp12
171	GO:2001238	Positive Regulation of Extrinsic Apoptotic Signaling Pathway	0.00278118	0.031764	5.75	33.83	5	Tnfsf15;Tnfsf10;Pmaip1;Tnf;Pml
172	GO:1901701	Cellular Response to Oxygen-Containing Compound	0.00288531	0.0327617	2.13	12.47	19	Cd86;Cd274;Cxcl9;Vcam1;Cd180;Acod1;Tnfrsf1b;Tnf;Icam1;Cxcl10;Il6;Casp4;Ccl2;Irf5;Ccr5;Gbp2;B2m;Tlr2;Gbp3
173	GO:0072539	T-helper 17 Cell Differentiation	0.00296986	0.0335268	7.65	44.54	4	Il6;Psmb10;Psmb8;Psmb9
174	GO:0048524	Positive Regulation of Viral Process	0.00310488	0.0348233	5.59	32.27	5	Gbp7;Ccl5;Cd28;Adar;Ifit1
175	GO:0070555	Response to Interleukin-1	0.00312037	0.0348233	4.56	26.31	6	Ccl5;Acod1;Ccl2;Lgals9;Gbp2;Gbp3
176	GO:2000659	Regulation of Interleukin-1-Mediated Signaling Pathway	0.0034605	0.0379683	12.04	68.21	3	Zbp1;Il1rn;Il6
177	GO:0060334	Regulation of Type II Interferon-Mediated Signaling Pathway	0.0034605	0.0379683	12.04	68.21	3	Nlrc5;Parp14;Parp9
178	GO:0010818	T Cell Chemotaxis	0.0034605	0.0379683	12.04	68.21	3	Cxcl10;Cxcl11;Cxcl16
179	GO:0030098	Lymphocyte Differentiation	0.00366521	0.0399897	3.81	21.4	7	Vcam1;Ptprc;Lck;Rhoh;Ikzf1;Pax5;Il2rg
180	GO:2000404	Regulation of T Cell Migration	0.00396466	0.0425439	6.99	38.65	4	Cxcl10;Ccl5;Lgals9;Cd69
181	GO:0032673	Regulation of Interleukin-4 Production	0.00396466	0.0425439	6.99	38.65	4	Cd86;Fcer1g;Cd28;Lgals9
182	GO:0031664	Regulation of Lipopolysaccharide-Mediated Signaling Pathway	0.00396466	0.0425439	6.99	38.65	4	Trim5;Cd180;Ly86;Scimp
183	GO:0032663	Regulation of Interleukin-2 Production	0.00400443	0.0427358	4.32	23.82	6	Cd86;Ptprc;Cd28;Psmb10;Psmb8;Psmb9
184	GO:0007250	Activation of NF-kappaB-inducing Kinase Activity	0.00432498	0.0456577	10.94	59.57	3	Tnfsf15;Tnfrsf1b;Tlr3
185	GO:2000341	Regulation of Chemokine (C-X-C Motif) Ligand 2 Production	0.00432498	0.0456577	10.94	59.57	3	Cd74;Oas3;Tnf
186	GO:0002718	Regulation of Cytokine Production Involved in Immune Response	0.00453739	0.0476426	6.7	36.13	4	Irf5;Tnfrsf1b;Tnf;Scimp
187	GO:0032480	Negative Regulation of Type I Interferon Production	0.00467429	0.0488175	5.03	26.98	5	Gbp7;Dhx58;Acod1;Siglec1;Xaf1
