## Supplemental Table 2 for "Localized SARS-CoV-2 Infection Triggers a Tissue-Wide Antiviral Response and Functional Impairment of Olfactory Sensory Neurons"

### Sheet: GO_BP_2dpi
Supplemental Table 2. GO Biological Process enrichment among genes upregulated at 2 dpi (bulk RNA-seq, olfactory mucosa, SARS-CoV-2 Alpha vs PBS mock)
Method: limma-voom DE genes with adj.P.Val<0.05 and log2FC>1 at 48 h (2 dpi) (n=143 genes) submitted to Enrichr (GO_Biological_Process_2026 library); terms with adjusted P<0.05 shown (n=149). Generated 2026-09-19 from the Corrected_COV_vs_PBS_48hr.csv differential-expression table using the same method as Supplemental Table 1 (1 dpi). For reference, 1 dpi had 513 significant DE genes (493 up / 20…
Rank	GO_ID	Description	P.value	Adj.P.value	OddsRatio	CombinedScore	GeneCount	Genes
1	GO:0051607	Defense Response to Virus	6.72587e-37	5.83805e-34	35.49	2956.04	34	Ifitm3;Rtp4;Nlrc5;Ifit1;Ddx60;Usp18;Ifit3;Ifit2;Ifih1;Dhx58;Trim25;Gbp2;Trim21;Zbp1;Gbp5;Gbp7;Rsad2;Stat1;Mx2;Stat2;Mx1;Eif2ak2;Isg15;Pml;Bst2;Cxcl10;Znfx1;Ifi27;Oas2;Oas3;Irf7;Tlr9;Tlr3;Trim56
2	GO:0048525	Negative Regulation of Viral Process	1.62337e-20	5.57983e-18	48.93	2229.44	16	Ifitm3;Sp100;Rsad2;Stat1;Mx1;Eif2ak2;Isg15;Zc3hav1;Ifit1;Ifih1;Bst2;Znfx1;Oas2;Oas3;Trim14;Trim21
3	GO:0034097	Response to Cytokine	1.92851e-20	5.57983e-18	26.09	1184.25	20	Ifitm3;Cd274;Cd74;Sp100;Stat1;Mx2;Mx1;Eif2ak2;Isg15;Adar;Ifit1;Ifit3;Pml;Psmb8;Ifit2;Bst2;Lgals9;Xaf1;Trim21;Trim56
4	GO:0045069	Regulation of Viral Genome Replication	2.68379e-17	5.82382e-15	41.33	1577.18	14	Ifitm3;Gbp7;Rsad2;Mx1;Eif2ak2;Adar;Isg15;Zc3hav1;Ifit1;Ifih1;Bst2;Znfx1;Oas2;Oas3
5	GO:0140374	Antiviral Innate Immune Response	1.84084e-16	3.19569e-14	35.22	1276.05	14	Zbp1;Mx1;Eif2ak2;Ifit1;Usp18;Ifit3;Ifit2;Ifih1;Cxcl10;Oas2;Oas3;Dhx58;Trim25;Trim21
6	GO:0045071	Negative Regulation of Viral Genome Replication	6.23669e-16	9.02242e-14	50.44	1765.78	12	Ifitm3;Ifih1;Bst2;Znfx1;Rsad2;Oas2;Oas3;Mx1;Eif2ak2;Isg15;Zc3hav1;Ifit1
7	GO:0034341	Response to Type II Interferon	9.10134e-15	1.12857e-12	30.93	999.87	13	Ifitm3;Gbp6;Gbp5;Cd74;Sp100;Gbp7;Stat1;Psmb8;Bst2;Lgals9;Gbp2;Trim21;Gbp3
8	GO:0032481	Positive Regulation of Type I Interferon Production	4.12002e-12	4.47023e-10	26.61	697.49	11	Ifih1;Oas2;Stat1;Oas3;Dhx58;Irf7;Tlr9;Isg15;Zc3hav1;Tlr3;Trim56
9	GO:0032728	Positive Regulation of Interferon-Beta Production	8.57532e-12	8.27042e-10	42.95	1094.58	9	Ifih1;Oas2;Oas3;Irf7;Tlr9;Isg15;Zc3hav1;Tlr3;Trim56
10	GO:0032648	Regulation of Interferon-Beta Production	1.53248e-10	1.33019e-08	29.57	668.25	9	Ifih1;Oas2;Oas3;Irf7;Tlr9;Isg15;Zc3hav1;Tlr3;Trim56
11	GO:0045824	Negative Regulation of Innate Immune Response	1.82127e-10	1.43715e-08	28.93	648.7	9	Oas3;Stat2;Dhx58;Nlrc5;Trafd1;Isg15;Nmi;Trim21;Usp18
12	GO:0045088	Regulation of Innate Immune Response	1.53034e-09	1.06442e-07	17.49	355	10	Gbp5;Plscr2;Dhx58;Trafd1;Ifi35;Nmi;Parp9;B2m;Trim21;Trim56
13	GO:0042742	Defense Response to Bacterium	1.59417e-09	1.06442e-07	9.6	194.44	14	Gbp6;Gbp7;Isg15;Mpeg1;Rnf213;Znfx1;Oas2;Oas3;Lcn2;Tlr9;Gbp2;B2m;Tlr3;Gbp3
14	GO:0071346	Cellular Response to Type II Interferon	2.33637e-09	1.44855e-07	27.96	555.65	8	Gbp6;Gbp5;Sp100;Gbp7;Stat1;Lgals9;Gbp2;Gbp3
15	GO:0050778	Positive Regulation of Immune Response	4.11202e-09	2.37949e-07	15.64	302.01	10	C4b;Gbp5;Cd74;Rsad2;Plscr2;Ifi35;Lgals9;Nmi;B2m;Trim56
16	GO:0060338	Regulation of Type I Interferon-Mediated Signaling Pathway	8.64007e-09	4.68724e-07	32.92	611.18	7	Zbp1;Stat2;Oas3;Nlrc5;Isg15;Usp18;Trim56
17	GO:0032727	Positive Regulation of Interferon-Alpha Production	1.09792e-08	5.60588e-07	51.11	936.74	6	Ifih1;Stat1;Irf7;Tlr9;Zc3hav1;Tlr3
18	GO:0060337	Type I Interferon-Mediated Signaling Pathway	2.5314e-08	1.2207e-06	27.57	482.28	7	Ifitm3;Sp100;Ifi27;Stat1;Oas2;Stat2;Oas3
19	GO:0032647	Regulation of Interferon-Alpha Production	3.97886e-08	1.81771e-06	39.49	672.82	6	Ifih1;Stat1;Irf7;Tlr9;Zc3hav1;Tlr3
20	GO:0045089	Positive Regulation of Innate Immune Response	9.65114e-08	4.18859e-06	22.17	358.08	7	Zbp1;Gbp5;Plscr2;Nlrc5;Ifi35;Nmi;Trim56
21	GO:0071357	Cellular Response to Type I Interferon	1.05344e-07	4.35424e-06	16.28	261.62	8	Ifitm3;Sp100;Ifi27;Oas2;Stat1;Oas3;Stat2;Ifit1
22	GO:0140888	Interferon-mediated Signaling Pathway	1.82736e-07	6.75732e-06	19.99	310.13	7	Ifitm3;Sp100;Ifi27;Oas2;Stat1;Oas3;Stat2
23	GO:0002474	Antigen Processing and Presentation of Peptide Antigen via MHC Class I	1.86838e-07	6.75732e-06	51.35	795.62	5	Tap2;Tap1;B2m;Mpeg1;Tapbp
24	GO:0060339	Negative Regulation of Type I Interferon-Mediated Signaling Pathway	1.86838e-07	6.75732e-06	51.35	795.62	5	Stat2;Oas3;Nlrc5;Isg15;Usp18
25	GO:0035455	Response to Interferon-Alpha	2.47689e-07	8.59975e-06	47.93	729.03	5	Ifitm3;Bst2;Mx2;Eif2ak2;Adar
26	GO:0043122	Regulation of Canonical NF-kappaB Signal Transduction	2.6143e-07	8.72776e-06	6.79	102.99	13	Cd74;Gbp7;Stat1;Shisa5;Nlrc5;Eif2ak2;Zc3hav1;Bst2;Tnfsf10;Tlr9;Trim25;Lgals9;Tlr3
27	GO:0070106	Interleukin-27-mediated Signaling Pathway	5.08901e-07	1.57759e-05	95.21	1379.67	4	Oas2;Stat1;Oas3;Mx1
28	GO:0070212	Protein poly-ADP-ribosylation	5.08901e-07	1.57759e-05	95.21	1379.67	4	Parp3;Zc3hav1;Parp14;Parp9
29	GO:0002221	Pattern Recognition Receptor Signaling Pathway	8.23736e-07	2.46553e-05	15.67	219.56	7	Ifih1;Dhx58;Irf7;Tlr9;Trim25;Ctss;Tlr3
30	GO:1901224	Positive Regulation of Non-Canonical NF-kappaB Signal Transduction	8.90013e-07	2.5751e-05	21.7	302.29	6	Eif2ak2;Ifi35;Lgals9;Nmi;Trim21;Trim56
31	GO:0001819	Positive Regulation of Cytokine Production	1.83819e-06	5.14694e-05	5.66	74.69	13	Gbp5;Cd274;Cd74;Fcer1g;Eif2ak2;Isg15;Psmb8;Ifih1;Dhx58;Irf7;Tlr9;Lgals9;Tlr3
32	GO:0001961	Positive Regulation of Cytokine-Mediated Signaling Pathway	2.09358e-06	5.67884e-05	18.46	241.39	6	Zbp1;Cd74;Nlrc5;Parp9;Parp14;Trim56
33	GO:0002753	Cytoplasmic Pattern Recognition Receptor Signaling Pathway	2.54807e-06	6.70218e-05	27.64	355.95	5	Ifih1;Oas3;Dhx58;Irf7;Trim25
34	GO:0032897	Negative Regulation of Viral Transcription	3.21711e-06	8.01667e-05	51.92	656.62	4	Ifitm3;Sp100;Trim14;Trim21
35	GO:0032722	Positive Regulation of Chemokine Production	3.23253e-06	8.01667e-05	17.01	215.02	6	Cd74;Oas3;Tlr9;Eif2ak2;Lgals9;Tlr3
36	GO:0043123	Positive Regulation of Canonical NF-kappaB Signal Transduction	3.89479e-06	9.39076e-05	7.1	88.47	10	Bst2;Cd74;Tnfsf10;Shisa5;Tlr9;Trim25;Eif2ak2;Lgals9;Zc3hav1;Tlr3
37	GO:0050729	Positive Regulation of Inflammatory Response	4.62943e-06	0.000108604	9.51	116.78	8	Zbp1;Gbp5;Tlr9;Ifi35;Nmi;Gbp2;Tlr3;Gbp3
38	GO:0032760	Positive Regulation of Tumor Necrosis Factor Production	6.62834e-06	0.000151405	11.18	133.31	7	Ifih1;Oas2;Oas3;Tlr9;Lgals9;Tlr3;Psmb8
39	GO:0032020	ISG15-protein Conjugation	7.04632e-06	0.000156826	141.81	1682.34	3	Uba7;Isg15;Ube2l6
40	GO:1903557	Positive Regulation of Tumor Necrosis Factor Superfamily Cytokine Production	8.6402e-06	0.000184641	10.71	124.83	7	Ifih1;Oas2;Oas3;Tlr9;Lgals9;Tlr3;Psmb8
41	GO:0031349	Positive Regulation of Defense Response	8.84925e-06	0.000184641	8.66	100.73	8	Zbp1;Gbp5;Plscr2;Tlr9;Ifi35;Nmi;Tlr3;Trim56
42	GO:0046782	Regulation of Viral Transcription	8.93424e-06	0.000184641	38.07	442.54	4	Ifitm3;Sp100;Trim14;Trim21
43	GO:0019885	Antigen Processing and Presentation of Endogenous Peptide Antigen via MHC Class I	1.22664e-05	0.000245708	106.36	1202.73	3	Tap2;Tap1;B2m
44	GO:1902533	Positive Regulation of Intracellular Signal Transduction	1.24552e-05	0.000245708	3.75	42.33	17	Cd74;Rsad2;Shisa5;Eif2ak2;Ifi35;Zc3hav1;Nmi;Ddx60;Bst2;Dhx58;Tnfsf10;Tlr9;Trim25;Lgals9;Trim21;Tlr3;Trim56
45	GO:0032479	Regulation of Type I Interferon Production	1.61413e-05	0.000311349	12.56	138.59	6	Gbp7;Dhx58;Irf7;Xaf1;Trim21;Trim56
46	GO:0034340	Response to Type I Interferon	1.69066e-05	0.000319021	17.95	197.23	5	Sp100;Mx1;Isg15;Ifit1;Trim56
47	GO:1901222	Regulation of Non-Canonical NF-kappaB Signal Transduction	1.87846e-05	0.00034105	12.2	132.82	6	Eif2ak2;Ifi35;Lgals9;Nmi;Trim21;Trim56
48	GO:0032642	Regulation of Chemokine Production	1.88599e-05	0.00034105	17.51	190.5	5	Cd74;Tlr9;Eif2ak2;Lgals9;Tlr3
49	GO:0001960	Negative Regulation of Cytokine-Mediated Signaling Pathway	2.02312e-05	0.000358381	12.03	130.07	6	Oas3;Stat2;Nlrc5;Isg15;Parp14;Usp18
50	GO:0002833	Positive Regulation of Response to Biotic Stimulus	2.09844e-05	0.000364289	17.09	184.13	5	Gbp5;Plscr2;Ifi35;Nmi;Trim56
51	GO:0071345	Cellular Response to Cytokine Stimulus	2.75177e-05	0.000468341	5.07	53.26	11	Gbp6;Gbp5;Gbp7;Socs1;Stat1;Lgals9;Ifit1;Gbp2;Ifit3;Ifit2;Gbp3
52	GO:0140639	Positive Regulation of Pyroptotic Inflammatory Response	2.91318e-05	0.000486277	70.9	740.42	3	Gbp5;Gbp2;Gbp3
53	GO:0032103	Positive Regulation of Response to External Stimulus	3.97192e-05	0.000650496	6.94	70.38	8	Zbp1;Gbp5;Plscr2;Tlr9;Ifi35;Nmi;Tlr3;Trim56
54	GO:0043687	Post-translational Protein Modification	4.15613e-05	0.00066806	14.65	147.76	5	Parp3;Zc3hav1;Parp9;Parp14;Parp12
55	GO:0001817	Regulation of Cytokine Production	4.30391e-05	0.000679235	6.86	68.99	8	Ifih1;Gbp7;Irf7;Eif2ak2;Isg15;Lgals9;Trim21;Trim56
56	GO:0062208	Positive Regulation of Pattern Recognition Receptor Signaling Pathway	4.54562e-05	0.000704571	14.35	143.51	5	Rsad2;Dhx58;Ifi35;Zc3hav1;Ddx60
57	GO:0002230	Positive Regulation of Defense Response to Virus by Host	5.17889e-05	0.000788645	22.83	225.28	4	Dtx3l;Stat1;Parp9;Pml
58	GO:1900246	Positive Regulation of RIG-I Signaling Pathway	7.51053e-05	0.00112399	47.26	448.78	3	Dhx58;Zc3hav1;Ddx60
59	GO:0035456	Response to Interferon-Beta	7.71165e-05	0.00113453	20.38	193	4	Ifitm3;Bst2;Stat1;Xaf1
60	GO:0043330	Response to Exogenous dsRNA	8.7268e-05	0.0012435	19.68	183.9	4	Ifih1;Oas3;Ifit1;Tlr3
61	GO:0032680	Regulation of Tumor Necrosis Factor Production	8.73887e-05	0.0012435	7.3	68.23	7	Ifih1;Oas2;Oas3;Tlr9;Lgals9;Tlr3;Psmb8
62	GO:0071360	Cellular Response to Exogenous dsRNA	9.71259e-05	0.00133818	42.53	392.95	3	Ifih1;Oas3;Ifit1
63	GO:0060334	Regulation of Type II Interferon-Mediated Signaling Pathway	9.71259e-05	0.00133818	42.53	392.95	3	Nlrc5;Parp14;Parp9
64	GO:0032733	Positive Regulation of Interleukin-10 Production	0.000110434	0.00149777	18.4	167.68	4	Cd274;Tlr9;Isg15;Lgals9
65	GO:0032649	Regulation of Type II Interferon Production	0.000120151	0.00160448	8.57	77.33	6	Cd274;Tlr9;Isg15;Lgals9;Tlr3;Psmb8
66	GO:0030522	Intracellular Receptor Signaling Pathway	0.000137763	0.00181179	17.29	153.68	4	Ifih1;Dhx58;Irf7;Trim25
67	GO:0071359	Cellular Response to dsRNA	0.000152906	0.00192495	35.44	311.34	3	Ifih1;Oas3;Ifit1
68	GO:0042832	Defense Response to Protozoan	0.000152906	0.00192495	35.44	311.34	3	Gbp6;Gbp7;Gbp2
69	GO:0050691	Regulation of Defense Response to Virus by Host	0.00015312	0.00192495	16.78	147.38	4	Dtx3l;Stat1;Parp9;Pml
70	GO:0032729	Positive Regulation of Type II Interferon Production	0.000155238	0.00192495	10.86	95.29	5	Tlr9;Isg15;Lgals9;Tlr3;Psmb8
71	GO:0060340	Positive Regulation of Type I Interferon-Mediated Signaling Pathway	0.000187208	0.00228868	32.71	280.76	3	Zbp1;Nlrc5;Trim56
72	GO:0032755	Positive Regulation of Interleukin-6 Production	0.000241839	0.0029155	9.82	81.77	5	Ifih1;Cd74;Tlr9;Lgals9;Tlr3
73	GO:0006954	Inflammatory Response	0.000299368	0.00355961	4.55	36.9	9	Zbp1;Cxcl10;Ifi27;Pla2g4c;Cybb;Trim14;Lgals9;Trim21;Tlr3
74	GO:0046597	Host-mediated Suppression of Symbiont Invasion	0.000373198	0.00437751	25.01	197.4	3	Ifitm3;Cd74;Ly6e
75	GO:0032446	Protein Modification by Small Protein Conjugation	0.000428173	0.00495539	4.32	33.51	9	Ifih1;Rnf213;Uba7;Dtx3l;Ube2l6;Isg15;Trim21;Pml;Herc6
76	GO:0002684	Positive Regulation of Immune System Process	0.000447042	0.00510569	12.39	95.59	4	C4b;Rsad2;Lgals9;B2m
77	GO:0048584	Positive Regulation of Response to Stimulus	0.000470132	0.00517225	8.43	64.58	5	C4b;Ifih1;Rsad2;Shisa5;B2m
78	GO:1900225	Regulation of NLRP3 Inflammasome Complex Assembly	0.000482415	0.00517225	12.13	92.63	4	Gbp5;Znfx1;Tlr9;Eif2ak2
79	GO:0002832	Negative Regulation of Response to Biotic Stimulus	0.000482415	0.00517225	12.13	92.63	4	Dhx58;Trafd1;Nmi;Trim21
80	GO:0032653	Regulation of Interleukin-10 Production	0.000482415	0.00517225	12.13	92.63	4	Cd274;Tlr9;Isg15;Lgals9
81	GO:0039535	Regulation of RIG-I Signaling Pathway	0.000498894	0.00517225	22.37	170.11	3	Dhx58;Zc3hav1;Ddx60
82	GO:0002483	Antigen Processing and Presentation of Endogenous Peptide Antigen	0.000498894	0.00517225	22.37	170.11	3	Tap2;Tap1;B2m
83	GO:0140971	Regulation of AIM2 Inflammasome Complex Assembly	0.00050054	0.00517225	93.87	713.41	2	Gbp5;Gbp2
84	GO:0035563	Positive Regulation of Chromatin Binding	0.00050054	0.00517225	93.87	713.41	2	Dtx3l;Parp9
85	GO:0046426	Negative Regulation of Receptor Signaling Pathway via JAK-STAT	0.000648866	0.00662606	20.24	148.57	3	Gbp7;Socs1;Parp14
86	GO:0002699	Positive Regulation of Immune Effector Process	0.000737695	0.00737098	10.75	77.55	4	C4b;Dhx58;Lgals9;Ddx60
87	GO:0002502	Peptide Antigen Assembly With MHC Class I Protein Complex	0.000747289	0.00737098	70.4	506.82	2	B2m;Tapbp
88	GO:0002397	MHC Class I Protein Complex Assembly	0.000747289	0.00737098	70.4	506.82	2	B2m;Tapbp
89	GO:0050830	Defense Response to Gram-positive Bacterium	0.000760748	0.00741943	7.54	54.12	5	Gbp6;Gbp7;Gbp2;B2m;Mpeg1
90	GO:0050776	Regulation of Immune Response	0.000948323	0.00914605	7.16	49.83	5	C4b;Rsad2;Dhx58;Irf7;B2m
91	GO:0039529	RIG-I Signaling Pathway	0.0010413	0.00961541	56.32	386.75	2	Oas3;Trim25
92	GO:0039533	Regulation of MDA-5 Signaling Pathway	0.0010413	0.00961541	56.32	386.75	2	Dhx58;Ddx60
93	GO:0015833	Peptide Transport	0.0010413	0.00961541	56.32	386.75	2	Tap2;Tap1
94	GO:0032741	Positive Regulation of Interleukin-18 Production	0.0010413	0.00961541	56.32	386.75	2	Gbp5;Tlr9
95	GO:0032496	Response to Lipopolysaccharide	0.00106871	0.00976464	5.57	38.08	6	Cd274;Cxcl10;Lgals9;Gbp2;B2m;Gbp3
96	GO:0045070	Positive Regulation of Viral Genome Replication	0.00114121	0.0103185	16.34	110.74	3	Gbp7;Adar;Ifit1
97	GO:0032757	Positive Regulation of Interleukin-8 Production	0.00120984	0.0108262	9.34	62.73	4	Cd74;Tlr9;Lgals9;Tlr3
98	GO:0043393	Regulation of Protein Binding	0.00126141	0.0110596	15.74	105.06	3	Dtx3l;Mitd1;Trim21
99	GO:0051099	Positive Regulation of Binding	0.00126141	0.0110596	15.74	105.06	3	Dtx3l;Parp9;Trim21
100	GO:0032490	Detection of Molecule of Bacterial Origin	0.00138189	0.0114848	46.93	309	2	C4b;Tlr9
101	GO:0071639	Positive Regulation of Monocyte Chemotactic Protein-1 Production	0.00138189	0.0114848	46.93	309	2	Oas3;Lgals9
102	GO:2000562	Negative Regulation of CD4-positive, Alpha-Beta T Cell Proliferation	0.00138189	0.0114848	46.93	309	2	Cd274;Lgals9
103	GO:2001186	Negative Regulation of CD8-positive, Alpha-Beta T Cell Activation	0.00138189	0.0114848	46.93	309	2	Cd274;Socs1
104	GO:0070269	Pyroptotic Inflammatory Response	0.00138929	0.0114848	15.18	99.84	3	Zbp1;Ifi27;Trim21
105	GO:0141087	Positive Regulation of Inflammasome-Mediated Signaling Pathway	0.00138929	0.0114848	15.18	99.84	3	Gbp5;Tlr9;Gbp2
106	GO:0032675	Regulation of Interleukin-6 Production	0.00142397	0.0116604	6.5	42.63	5	Ifih1;Cd74;Tlr9;Lgals9;Tlr3
107	GO:0032092	Positive Regulation of Protein Binding	0.0017684	0.0143455	40.22	254.92	2	Dtx3l;Trim21
108	GO:0032735	Positive Regulation of Interleukin-12 Production	0.00182079	0.0146338	13.7	86.46	3	Tlr9;Lgals9;Tlr3
109	GO:0071219	Cellular Response to Molecule of Bacterial Origin	0.00184829	0.0147185	6.11	38.47	5	Cd274;Cxcl10;Gbp2;B2m;Gbp3
110	GO:0050777	Negative Regulation of Immune Response	0.00195677	0.0154407	8.13	50.73	4	Dhx58;Trafd1;Nmi;Trim21
111	GO:0000209	Protein Polyubiquitination	0.00198317	0.0155081	4.22	26.29	7	Rnf213;Ifi27;Dtx3l;Trim25;Ube2l6;Trim21;Trim56
112	GO:0071222	Cellular Response to Lipopolysaccharide	0.0020559	0.0159332	5.96	36.87	5	Cd274;Cxcl10;Gbp2;B2m;Gbp3
113	GO:0002478	Antigen Processing and Presentation of Exogenous Peptide Antigen	0.00215001	0.0165151	12.87	79.07	3	B2m;Ctss;Mpeg1
114	GO:0032661	Regulation of Interleukin-18 Production	0.00220015	0.0166064	35.19	215.36	2	Gbp5;Tlr9
115	GO:0016185	Synaptic Vesicle Budding From Presynaptic Endocytic Zone Membrane	0.00220015	0.0166064	35.19	215.36	2	Mx2;Mx1
116	GO:0031047	Regulatory ncRNA-mediated Gene Silencing	0.00251395	0.0186505	12.14	72.64	3	Helz2;Znfx1;Adar
117	GO:0002224	Toll-like Receptor Signaling Pathway	0.00251395	0.0186505	12.14	72.64	3	Tlr9;Ctss;Tlr3
118	GO:0046007	Negative Regulation of Activated T Cell Proliferation	0.00267649	0.0190426	31.28	185.29	2	Cd274;Lgals9
119	GO:0046642	Negative Regulation of Alpha-Beta T Cell Proliferation	0.00267649	0.0190426	31.28	185.29	2	Cd274;Lgals9
120	GO:2000561	Regulation of CD4-positive, Alpha-Beta T Cell Proliferation	0.00267649	0.0190426	31.28	185.29	2	Cd274;Lgals9
121	GO:0071637	Regulation of Monocyte Chemotactic Protein-1 Production	0.00267649	0.0190426	31.28	185.29	2	Oas3;Lgals9
122	GO:0070234	Positive Regulation of T Cell Apoptotic Process	0.00267649	0.0190426	31.28	185.29	2	Cd274;Lgals9
123	GO:0048524	Positive Regulation of Viral Process	0.0031275	0.0218488	11.18	64.46	3	Gbp7;Adar;Ifit1
124	GO:0006513	Protein Monoubiquitination	0.0031275	0.0218488	11.18	64.46	3	Trim25;Trim21;Trim56
125	GO:0060333	Type II Interferon-Mediated Signaling Pathway	0.00319677	0.0218488	28.15	161.75	2	Sp100;Stat1
126	GO:0070213	Protein auto-ADP-ribosylation	0.00319677	0.0218488	28.15	161.75	2	Parp3;Parp12
127	GO:2000515	Negative Regulation of CD4-positive, Alpha-Beta T Cell Activation	0.00319677	0.0218488	28.15	161.75	2	Cd274;Lgals9
128	GO:0032677	Regulation of Interleukin-8 Production	0.00324156	0.0219818	7.03	40.27	4	Cd74;Tlr9;Lgals9;Tlr3
129	GO:0042770	Signal Transduction in Response to DNA Damage	0.00352466	0.0237163	6.86	38.72	4	Sp100;Dtx3l;Parp9;Pml
130	GO:2000516	Positive Regulation of CD4-positive, Alpha-Beta T Cell Activation	0.00376035	0.0251076	25.59	142.88	2	Socs1;Lgals9
131	GO:0032480	Negative Regulation of Type I Interferon Production	0.0040775	0.0270173	10.11	55.63	3	Gbp7;Dhx58;Xaf1
132	GO:2000341	Regulation of Chemokine (C-X-C Motif) Ligand 2 Production	0.00436658	0.0284977	23.46	127.46	2	Cd74;Oas3
133	GO:0002830	Positive Regulation of Type 2 Immune Response	0.00436658	0.0284977	23.46	127.46	2	Cd74;Rsad2
134	GO:0019221	Cytokine-mediated Signaling Pathway	0.00464449	0.0300852	3.6	19.33	7	Cxcl10;Socs1;Fcer1g;Oas2;Stat1;Oas3;Mx1
135	GO:0044790	Suppression of Viral Release by Host	0.00501484	0.0317729	21.65	114.65	2	Trim21;Pml
136	GO:0060760	Positive Regulation of Response to Cytokine Stimulus	0.00501484	0.0317729	21.65	114.65	2	Ifih1;Cd74
137	GO:0002281	Macrophage Activation Involved in Immune Response	0.00501484	0.0317729	21.65	114.65	2	Ifi35;Nmi
138	GO:0070936	Protein K48-linked Ubiquitination	0.00519415	0.0326705	6.12	32.17	4	Ifi27;Dtx3l;Trim25;Trim21
139	GO:0032655	Regulation of Interleukin-12 Production	0.0054878	0.0342692	9.03	47.01	3	Tlr9;Lgals9;Tlr3
140	GO:0019941	Modification-dependent Protein Catabolic Process	0.00552978	0.0342846	3.95	20.51	6	Rnf213;Dtx3l;Trim25;Ube2l6;Isg15;Herc6
141	GO:0045655	Regulation of Monocyte Differentiation	0.00570451	0.0351171	20.1	103.87	2	Cd74;Irf7
142	GO:0046822	Regulation of Nucleocytoplasmic Transport	0.00643496	0.0382572	18.76	94.68	2	Ifi27;Mx2
143	GO:0060759	Regulation of Response to Cytokine Stimulus	0.00643496	0.0382572	18.76	94.68	2	Ifih1;Parp9
144	GO:0046596	Regulation of Viral Entry Into Host Cell	0.00643496	0.0382572	18.76	94.68	2	Trim25;Lgals9
145	GO:0140042	Lipid Droplet Formation	0.00643496	0.0382572	18.76	94.68	2	Rnf213;Pla2g4c
146	GO:0002275	Myeloid Cell Activation Involved in Immune Response	0.00643496	0.0382572	18.76	94.68	2	Ifi35;Nmi
147	GO:0031334	Positive Regulation of Protein-Containing Complex Assembly	0.00685953	0.0405039	5.63	28.04	4	Gbp5;Tlr9;Isg15;Gbp2
148	GO:0032682	Negative Regulation of Chemokine Production	0.00720559	0.0422598	17.59	86.77	2	Oas3;Lgals9
149	GO:2000403	Positive Regulation of Lymphocyte Migration	0.0080158	0.046696	16.55	79.9	2	Cxcl10;Lgals9
